# PUMILIOs and m^6^A-ECT2/ECT3 share mRNA targets and exert opposing control over organogenesis

**DOI:** 10.1101/2025.10.11.681827

**Authors:** Junyu Chen, Marina Sangés Ametllé, Sarah Rennie, Laura Arribas-Hernández, Peter Brodersen

## Abstract

PUMILIO/Fem-3 Binding Factor (PUF) proteins are conserved eukaryotic mRNA-binding proteins. Higher plants encode an expanded family of PUF proteins with 26 members in *Arabidopsis thaliana* of which 6 (PUM1-PUM6) have a domain organization equivalent to metazoan PUF proteins implicated in mRNA regulation. Here, we show that the PUF proteins PUM2 and PUM6 are expressed in mitotically active cells of root and shoot meristems, while PUM5 is mostly expressed in the differentiation zone of root meristems exiting from active division. Increased PUM2 dosage in proliferating cells causes growth repression and developmental delay reminiscent of mutants with defects in cytoplasmic YTHDF proteins that bind to *N6*-methyladenosine (m^6^A) in mRNA. Remarkably, even weak defects in the m^6^A-YTHDF system enhance the effect of increased PUM2 dosage. In line with this genetic interaction, mRNA targets overlap significantly between PUFs and the major YTHDF proteins ECT2 and ECT3. Furthermore, the enrichment of the core PUF recognition motif URUAY around m^6^A sites is largely explained by PUF targeting, not by direct URUAY methylation as previously suggested. Our results indicate that the balance between the reciprocal activities of the deeply conserved cytoplasmic RNA binding protein families PUF and YTHDF is an important element of growth control in plants.
