## Supplementary Table S1 for "PUMILIOs and m^6^A-ECT2/ECT3 share mRNA targets and exert opposing control over organogenesis"

### Sheet: Overview
Table S1.1	List of transgenic lines
Table S1.2	List of mutant lines

### Sheet: Table S1.1 Trangenic lines
Experiment / Usage	Background	Transgene
HyperTRIBE	Col-0 wt	PUM2pro:PUM2-FLAG-ADAR:PUM2ter (in pLIFE41)
	Col-0 wt	PUM2pro:FLAG-ADAR:PUM2ter (in pLIFE41)
	Col-0 wt	PUM5pro:PUM5-FLAG-ADAR:PUM5ter (in pLIFE41)
	Col-0 wt	PUM5pro:FLAG-ADAR:PUM5ter (in pLIFE41)
	Col-0 wt	PUM6pro:PUM6-FLAG-ADAR:PUM6ter (in pLIFE41)
	Col-0 wt	PUM6pro:FLAG-ADAR:PUM6ter (in pLIFE41)
	gte234	PUM2pro:PUM2-FLAG-ADAR:PUM2ter (in pLIFE41)
Fluorescent microscopy, IP-MS	pum2-1	PUM2pro:PUM2-HisLinker-mVenus:PUM2ter (in pLIFE5s)
	pum5-5	PUM5pro:PUM5-HisLinker-mVenus:PUM5ter (in pLIFE5)
	pum6-1	PUM6pro:PUM6-HisLinker-mVenus:PUM6ter (in pLIFE5)
Fluorescent microscopy	ect2-6	PUM2pro:PUM2-HisLinker-mVenus:PUM2ter (in pLIFE5s) + ECT2pro:ECT2-HisLinker-mCherry:ECT2ter (in pLIFE41)
	ect2-6	PUM5pro:PUM5-HisLinker-mVenus:PUM5ter (in pLIFE5) + ECT2pro:ECT2-HisLinker-mCherry:ECT2ter (in pLIFE41)
	ect2-6	PUM6pro:PUM6-HisLinker-mVenus:PUM6ter (in pLIFE5) + ECT2pro:ECT2-HisLinker-mCherry:ECT2ter (in pLIFE41)
PUM2 overexpression	Col-0 wt	RPS5Apro:PUM2WT-HisLinker-mVenus:OCSter (in pLIFE5)
	Col-0 wt	RPS5Apro:HisLinker-mVenus:OCSter (in pLIFE5)
	ect2-6	RPS5Apro:PUM2WT-HisLinker-mVenus:OCSter (in pLIFE5)
	ect2-6	RPS5Apro:HisLinker-mVenus:OCSter (in pLIFE5)
	gte234	RPS5Apro:PUM2WT-HisLinker-mVenus:OCSter (in pLIFE5)
	gte234	RPS5Apro:HisLinker-mVenus:OCSter (in pLIFE5)
PUM2 overexpression - phosphorylation site mutants	Col-0 wt	RPS5Apro:PUM24A-HisLinker-mVenus:OCSter (in pLIFE5)
	Col-0 wt	RPS5Apro:PUM24E-HisLinker-mVenus:OCSter (in pLIFE5)
	ect2-6	RPS5Apro:PUM24A-HisLinker-mVenus:OCSter (in pLIFE5)
	ect2-6	RPS5Apro:PUM24E-HisLinker-mVenus:OCSter (in pLIFE5)
	gte234	RPS5Apro:PUM24A-HisLinker-mVenus:OCSter (in pLIFE5)
	gte234	RPS5Apro:PUM24E-HisLinker-mVenus:OCSter (in pLIFE5)
DEX-induced PUM2 overexpression	Col-0 wt	PUM2-HisLinker-mVenus (in pTA7002UR)
	Col-0 wt	HisLinker-mVenus (in pTA7002UR)
	ect2-6	PUM2-HisLinker-mVenus (in pTA7002UR)
	ect2-6	HisLinker-mVenus (in pTA7002UR)

### Sheet: Table S1.2 List of mutant lines
T-DNA insertion lines
Name	Line	Antibiotic resistance	Genotyping primer, WT band	Genotyping primer, T-DNA band
ect2-3	GK_132_F02	Sulfadiazine	LA327-LA328	LA328-LA329
ect3-2	GABIseq_487H12.1	-	LA713-LA714	LA714-LA329
ect4-2	GK-241H02	Sulfadiazine	LA434-LA435	LA434-LA329
pum2-1	SALK_028830	Kanamycin	JC80-JC81	JC81-LA592
pum2-2	SALK_016283	Kanamycin (silenced)	MT161-MT162	MT161-LA592
pum3-1	SALK_076082C	-	MT165-MT166	MT166-LA592
pum3-2	SAIL_50_D11	Basta	MT167-MT168	MT167-LA268
pum3-3	SALK_109834	Kanamycin	MT170-MT171	MT170-LA592
pum5-2	SAILSEQ_589_A09.2	Basta	MT174-MT175	MT174-LA268
pum5-3	WiscDsLox246B02.1	Basta	MT176-MT177	MT176-MT318
pum5-5	GK-777B06-024865	Sulfadiazine	MT178-MT179	MT179-LA329
pum6-1	SALKseq_139249.2	-	MT180-MT181	MT180-LA592
pum6-2	SAIL_270_D02	Basta	MT182-MT183	MT182-LA268
pum6-3	SAIL_127_A07	Basta	MT184-MT185	MT184-LA268
High order T-DNA mutant lines
Name	Allele combination	Antibiotic resistance
gte234	ect2-3/ect3-2/ect4-2	Sulfadiazine
CRISPR lines
Name	Mutation	Genotyping Primer
ect2-6	225 bp deletion (41 bp in intron and 184 bp in exon)	FA21-FA22
