## Supplementary Table S2 for "PUMILIOs and m^6^A-ECT2/ECT3 share mRNA targets and exert opposing control over organogenesis"

### Sheet: Overview
Table S2.1	List of cloning constructs
Table S2.2	List of vectors
Table S2.3	List of oligos

### Sheet: Table S2.1 List of constructs
Experiment	Construct (vector)	Primer pairs (fragments)
HyperTRIBE constructs	PUM2pro:PUM2-FLAG-ADAR:PUM2ter (in pLIFE41)	MT105-JC074 (PUM2pro-PUM2N), JC075-MT106 (PUM2C), MT107-JC058 (FLAG-ADAR), JC059-MT110 (PUM2ter)
	PUM2pro:FLAG-ADAR:PUM2ter (in pLIFE41)	MT105-JC001 (PUM2pro), JC002-MT108 (FLAG-ADAR), MT109-MT110 (PUM2ter)
	PUM5pro:PUM5-FLAG-ADAR:PUM5ter (in pLIFE41)	MT111-JC076 (PUM5pro), JC077-MT112 (PUM5), MT113-MT114 (FLAG-ADAR), MT115-MT116 (PUM5ter)
	PUM5pro:FLAG-ADAR:PUM5ter (in pLIFE41)	MT111-JC003 (PUM5pro), JC004-MT114 (FLAG-ADAR), MT115-MT116 (PUM5ter)
	PUM6pro:PUM6-FLAG-ADAR:PUM6ter (in pLIFE41)	MT117-MT118 (PUM6pro-PUM6), MT119-MT120 (FLAG-ADAR),MT121-MT122 (PUM6ter)
	PUM6pro:FLAG-ADAR:PUM6ter (in pLIFE41)	MT117-JC005 (PUM6pro), JC006-MT120 (FLAG-ADAR), MT121-MT122 (PUM6ter)
For fluoresent microscopy and IP-MS	PUM2pro:PUM2-HisLinker-mVenus:PUM2ter (in pLIFE5s)	MT105-JC074 (PUM2pro-PUM2N), JC075-JC262 (PUM2C), JC263-JC264(HisLinker-mVenus), JC265-MT110 (PUM2ter)
	PUM5pro:PUM5-HisLinker-mVenus:PUM5ter (in pLIFE5)	MT111-JC076 (PUM5pro), JC077-JC266 (PUM5), JC267-JC268 (HisLinker-mVenus), MT115-MT116 (PUM5ter)
	PUM6pro:PUM6-HisLinker-mVenus:PUM6ter (in pLIFE5)	MT117-JC269 (PUM6pro-PUM6N), JC270-JC271 (PUM6C),JC272-JC273 (HisLinker-mVenus), JC274-MT122 (PUM6ter)
PUM2 overexpression, Phosphomutants, and control	uS7Ypro:PUM2WT-HisLinker-mVenus:OCSter (in pLIFE5)	JC226-JC275 (RPS5Apro), JC286-JC262 (PUM2), JC263-DF20 (HisLinker-mVenus-OCSter)
	uS7Ypro:PUM24A-HisLinker-mVenus:OCSter (in pLIFE5)	JC226-JC287 (RPS5Apro-PUM2N), JC288-JC289 (PUM24Amut), JC290-JC262 (PUM2C),JC263-DF20 (HisLinker-mVenus-OCSter)
	uS7Ypro:PUM24E-HisLinker-mVenus:OCSter (in pLIFE5)	JC226-JC287 (RPS5Apro-PUM2N), JC288-JC289 (PUM24Emut), JC290-JC262 (PUM2C),JC263-DF20 (HisLinker-mVenus-OCSter)
	uS7Ypro:HisLinker-mVenus:OCSter (in pLIFE5)	JC226-JC275 (RPS5Apro), JC331-DF20 (HisLinker-mVenus-OCSter)
Dex-induced PUM2 overexpression	PUM2-HisLinker-mVenus (in pTA7002UR)	JC334-JC289 (PUM2N), JC290-JC262 (PUM2C), JC263-JC343 (HisLinker-mVenus)
	HisLinker-mVenus (in pTA7002UR)	JC385-JC343 (HisLinker-mVenus)

### Sheet: Table S2.2 List of vectors
Name of vector	Description	Usage
pLIFE41	The pLIFE41 vector is modified from pCAMBIA3300 (Nour-Eldin et al., 2006). The USER cassette is inserted at the MCS between the PstI and the Xmal restriction sites. The USER cassette includes a PacI site flanked by two Nt BbvCI sites, which generates 8-nt overhangs at the 5’ and 3’ ends to prevent self-ligation. pLIFE41 carries kanamycin resistance gene for bacteria selection and Basta resistance…	USER cloning
pLIFE5	The pLIFE5 vector is modified from pCAMBIA2300 (Nour-Eldin et al., 2006)using the same strategy as for pLIFE41 generation. The USER cassette of pLIFE5 is inserted in the opposite direction relative to pLIFE41. pLIFE5 carries Kanamycin resistance genes for both bacteria and plant selection.	USER cloning
pLIFE5S	The pLIFE5s vector is modified from pLIFE5. The plant kanamycin resistance gene in pLIFE5 is replaced by sulfadiazine resistance gene by restriction cloning with XhoI.	USER cloning
pTA7002UR	The pTA7002UR plasmid is modified from pTA7002 (Hauck et al., 2003) for DEX-inducible gene expression. First, USER cassette containing PacI and Nt BbvCI sites is inserted between XhoI and SpeI site. Then, the 35S promoter that drives GVG expression was replaced by uS7y promoter with SbfI (SdaI) and MssI (PmeI) restriction cloning. Since the endogenous RPS5A promoter contains a PacI site that inte…	USER cloning
pKIR1.1	The pKIR1.1 vector is from Higashiyama Lab (Tsutsui & Higashiyama, 2016) for CRISPR gene editing in plants. The vector contains Cas9 gene and guide RNA backbone. The cloning is performed by ligating hybridized sgRNA-specific primers to AraI-linearized vector. pKIR1.1 expresses Spectinomycin resistance gene in bacteria and Hygromycin resistance gene in plants. In addition, it has a seed-specific R…	CRISPR

### Sheet: Table S2.3 List of oligos
Experiment / Usage	Oligo name	Oligo Sequence (U=dUridine)
USER cloning	JC001.PUM2P.R	AtccattaUcacctaaacaacaaaaaccctata
	JC002.PUM2_ADAR.F	AtaATGgaUtacaaggatgacgatgacaag
	JC003.PUM5P.R	AtccatacUtctattataatcaagtttctatatatcat
	JC004.PUM5_ADAR.F	AgtATGgaUtacaaggatgacgatgacaagTACAG
	JC005.PUM6P.R	AtccatttcUccacaaAGAAGGGAGCTTTC
	JC006.PUM6_ADAR.F	AgaaATGgaUtacaaggatgacgatgacaagTAC
	JC058.Pum2_ADAR.R	ACCGAACUCGTCTTGTTCAAT
	JC059.PUM2T.F	AGTTCGGUCTTGCCGAATAAggccgcaagtgttgtacagc
	JC074.Pum2P.a1R	agcgttgUcgtaataagaagaggtatc
	JC075.Pum2_CDS.a2F	acaacgcUtcttgttagcttctttctgg
	JC076.Pum5P.a1R	AGGCATTCUCCTTCCCTGAGATTGTTG
	JC077.Pum5_CDS.a2F	AGAATGCCUCCACAATACACACCTTCATCG
	JC226.U-pRPS5a.F	GGCTTAAUccataatcgtgagtagatatattactc
	JC262.PUM2_CDS/HisL.R	AtgCGCCAUCTGAGGCTGGGTTA
	JC263.PUM2_CDS/HisL.F	ATGGCGCAUCACCATCACCATCAC
	JC264.mVENUS/PUM2T.R	acttgcggccUCACTTGTACAGCTCGT
	JC265.mVENUS/PUM2T.F	AggccgcaagUgttgtaca
	JC266.PUM5/HisL.R	AtgACCUTCTGTTCCCTCTTCTGA
	JC267.PUM5_CDS/HisL.F	AGGTCAUCACCATCACCATCACCCT
	JC268.mVENUS/PUM5T.R	atcttctgtUCACTTGTACAGCTCGTCC
	JC269.PUM6_CDS.a1R	AGCAGTGUAAAGCAGAGGC
	JC270.PUM6_CDS.a2F	ACACTGCUACCCAAACGG
	JC271.PUM6/HisL.R	ATGTCUCCTCAATTCTTGGTTTTct
	JC272.PUM6/HisL.F	AGACAUCACCATCACCATCAC
	JC273.mVENUS/PUM6T.R	acTCACUTGTACAGCTCGTC
	JC274.mVENUS/PUM6T.F	AGTGAgUggctcttctgatttcaagac
	JC275.pRPS5A.R	ATggctgUggtgagagaaaca
	JC286.pR5a/PUM2.F	acagccAUGATACCGGAACTGGGGA
	JC287.PUM2-phosL.R	ATCAATCCAUTAGCATCCCATTC
	JC288.PUM2-phosL.F	ATGGATTGAUCGGTTTGCCG
	JC289.PUM2-phosR.R	ACTCACTCUCCCACTCCCAA
	JC290.PUM2-phosR.F	AGAGTGAGUTCAAATGATAAGAG
	JC331.pR5a/mVENUS.F	acagccAUGCATCACCATCACCAT
	JC334.U-PUM2CDS.F	GGCTTAAUGATACCGGAACTGGGGA
	JC343.U-mVENUS.R	GGTTTAAUCACTTGTACAGCTCGTC
	JC385.U-VENUS.F	GGCTTAAUGCATCACCATCACC
	MT105.PUM2P.F	GGCTTAAUTGACATTTCATTGTCTCTAAGTGGT
	MT106.PUM2_CDS.R	ATCCGCCAUCTGAGGCTGGGTTA
	MT107.PUM2P.F	ATGGCGGAUTACAAGGATGACGATGACAAG
	MT108.PUM2_CDS.R	ACTTGCGGCCTTUTTCGGCAAGACCGAACTC
	MT109.PUM2P.F	AGGCCGCAAGUGTTGTACAGCTTAACTAG
	MT110.PUM2_CDS.R	GGTTTAAUGACATCGACATTGATCTTGAGTGAT
	MT111.PU5P.F	GGCTTAAUCAGCTGGGAAGCTTCAAAGACAC
	MT112.PUM5_CDS.R	ATCACCUTCTGTTCCCTCTTCTGAGACTTCAC
	MT113.PUM5_ADAR.F	AGGTGAUTACAAGGATGACGATGACAAGTACAG
	MT114.PUM5_ADAR.R	ATCTTCTGTUTATTCGGCAAGACCGAACTCGT
	MT115.PUM5T.F	AACAGAAGAUTTTCTTTTGGGTTGCAGATTTG
	MT116.PUM5T.F	GGTTTAAUCGGAAGCGGTTGATGGTT
	MT117.PUM6P.F	GGCTTAAUTTGGATATGATTCGGCTAGTGA
	MT118.PUM6_CDS.R	ATCTCUCCTCAATTCTTGGTTTTCTGCAG
	MT119.PUM6_ADAR.F	AGAGAUTACAAGGATGACGATGACAAGTAC
	MT120.PUM6_ADAR.R	ACTTAUTCGGCAAGACCGAACTCGTC
	MT121.PUM6T.F	ATAAGUGGCTCTTCTGATTTCAAGACAGTG
	MT122.PUM6T.F	GGTTTAAUGGAGACTTCGGATTCGATCT
	DF20.OCSter-U_GOOD.R	GGTTTAAUCTGCTGAGCCTCGACATGTTG
Genotyping	LA268.SAIL-LB1	GCCTTTTCAGAAATGGATAAATAGCCTTGCTTCC
	LA329.GABI8474.LB	ATAATAACGCTGCGGACATCTACATTTT
	LA592.SALK_LBb1.3	ATTTTGCCGATTTCGGAAC
	MT318.wiscDsLox.LT6..F	AATAGCCTTTACTTGAGTTGGCGTAAAAG
	LA327.ect2-3N(GABI_132F02).LP	TCTTCTCCAAGATAGTCTTCTGTC
	LA328.ect2-3N(GABI_132F02).RP	CTGTCCCATCTTTCTGTTTTTCTC
	LA434.ect4-2.RP	TAAGGCTAACAACAATGTACCTGC
	LA435.ect4-2.LP	CTGTTGGGAACATCCTTCAGAATA
	LA713.ect3-2(GABI_487H12.1).LP	TTACTCCAATTATGGGATGTGTGG
	LA714.ect3-2(GABI_487H12.1).RP	ATAACACAGTGAGCGGACATACTT
	JC080.PUM2-1.LP	ATCTGATAAAGTGGTTATAGGGTT
	JC081.PUM2-1.RP	GACTTCGTTATGCCCACCTT
	MT161.Pum2-2.RP	CATAATCGGTGTGGCTGT
	MT162.Pum2-2.LP	TTGCTTTTTGTGCAGGCT
	MT165.Pum3-1.LP	GCAAGATGTGACGGGTGA
	MT166.Pum3-1.RP	CTGTGTGTATGTGTTGTGT
	MT167.Pum3-2.RP	GTCTCACTCTCAACTCCAAA
	MT168.Pum3-2.LP	GCATCATGATAGCCCAAACT
	MT170.Pum3-3.R	AACAATCTTCCCCGCTAAC
	MT171.Pum3-3.LP	ACTCGAGACAGCAACAAC
	MT174.Pum5-2.RP	ATGAGAATGGTTGAGGGTGA
	MT175.Pum5-2.LP	CCGTGAGGAGATTGGAAAGT
	MT176.Pum5-3(WiscDsLox246B02.1).RP	CGGGTGAACAACAATCTTA
	MT177.Pum5-3(WiscDsLox246B02.1).LP	AGCCCGAAGAAGTAGATGA
	MT178.Pum5-2 (Pum5-4).RP	CTCCTCTTGTACTCTGAACT
	MT179.Pum5-2 (Pum5-4).LP	ACAGATCATGTCCACACC
	MT180.Pum6-1.RP	TGGACTGACAACAACAGGA
	MT181.Pum6-1.LP	GGCGGCTCAGTTTACAATA
	MT182.Pum6-2.LP	TTGATCAGCGAGTTCCTTT
	MT183.Pum6-2.RP	ACTTCAGTCTTCCGGTTT
	MT184.Pum6-3.RP	AACCCATATTGCTGCCAC
	MT185.Pum6-3.LP	GGAGAAATGGCAACTGAGAA
	FA21_F	TCATGGCTACCGTTGCTCCTC
	FA22_R	CATGTCAACACCCTCAGGATTTG
pLIFE5S construction	JC301.Sulf.F	ACCGCTCGAGAACAATGGCTTCTATGATA
	JC302.Sulf.R	ACCGCTCGAGCTAGGCATGATCTAACC
RPS5A mutagenesis (QuickChange)	JC341.pRPS5AwoPacI.F	ccgtcttaactatttcggttaGttaaagcacgaacaccattac
	JC342.pRPS5AwoPacI.R	gtaatggtgttcgtgctttaaCtaaccgaaatagttaagacgg
pTA7002UR construction	JC333. MssI_pRPS5A.R	tcgGTTTAAACggctgtggtgagagaaa
	JC332N.Sbfi_pRPS5A.F	acaCCTGCAGGccataatcgtgagtagatat
