## Supplementary Table S3 for "PUMILIOs and m^6^A-ECT2/ECT3 share mRNA targets and exert opposing control over organogenesis"

### Sheet: Table S3. List of Software
Type	Name	Reference	Additional Information
Software	Integrative Genomics Viewer (IGV)	Robinson et al., 2011	Used for viewing Arabidopsis genome
Software	Fiji / ImageJ	Schindelin et al., 2012	Used for processing images
Software	trimmomatic	Bolger et al., 2014	Used for trimming RNA-seq reads
Software	STAR	Dobin et al., 2013	Used for mapping RNA-seq reads
Software	Salmon	Patro et al., 2017	Used for transcript quantification
Software	SAMtools mpileup	Li et al., 2009	Used to generate base count file and count mismatches per nucleotide
Software	fastqc	https://www.bioinformatics.babraham.ac.uk/projects/fastqc/	Used for quality control
Software	bedtools	Dale et al., 2011; Quinlan and Hall, 2010	Used to process transcriptomic data
Software	Homer	Heinz et al., 2010	Used for de novo motif discovery
Software	R	https://www.R-project.org/	Used for data analysis and visualization
R package	ggplot2	https://ggplot2.tidyverse.org	Used for data visualization
R package	eulerr	https://cran.r-project.org/package=eulerr	Used to generate euler plots
R package	pheatmap	https://cran.r-project.org/package=pheatmap	User to generate heatmaps
R package	hyperTRIBER	Rennie et al., 2021; https://github.com/sarah-ku/hyperTRIBER; https://github.com/sarah-ku/targets_arabidopsis	Used to find the HyperTRIBE targets of RNA binding protein
R package	rtracklayer	Lawrence et al., 2009	Used to retrieve sequences
R package	GenomicRanges	Lawrence et al., 2013	Used to retrieve genomic intervals
R package	GeneOverlap	https://bioconductor.org/packages/GeneOverlap	Used to find overlapping genomic features
R package	‘Distributions of motifs per 1,000 sites over distance’	Arribas-Hernandez et al., 2021a	Used to calculate motif distributions around m6A/ECT2 iCLIP
R package	DESeq2	Love et al., 2014	Used for differential expression analysis
R package	limma	Ritchie et al., 2015	Used for differential expression analysis
R package	gprofiler2	Raudvere et al., 2019	Used for gene ontology enrichment analysis
